# Identification of conserved gene regulatory networks that integrate environmental sensing and growth in the root cambium

**DOI:** 10.1101/839464

**Authors:** Goh Choe, Nam Van Hoang, Yi Zheng, Ana Cecilia Aliaga Fandiño, Jaeryung Hur, Inyoung Sung, Hongryul Ahn, Sun Kim, Zhangjun Fei, Ji-Young Lee

## Abstract

Cambium drives lateral growth of stems and roots, contributing to diverse plant growth forms. Root crop is one outstanding example of the cambium-driven growth. To understand its molecular basis, we used radish to generate a compendium of root tissue- and stage-specific transcriptomes from two contrasting inbred lines in root growth. Expression patterns of key cambium regulators and hormone signaling components were validated. Clustering and GO enrichment analyses of radish datasets followed by comparative analysis against the newly established Arabidopsis early cambium data revealed evolutionary conserved stress-response transcription factors that might intimately control the cambium. Indeed, *in vivo* network made of selected stress-response and cambium regulators indicated *ERF-1* as a potential key checkpoint of cambial activities, explaining how the cambium-driven growth is altered in response to environmental changes. Together, this study provides rich information about dynamic gene expression changes along the cambium-driven root growth with future engineering schemes for crop yields.
