## Supplementary Table S7 for "Identification of conserved gene regulatory networks that integrate environmental sensing and growth in the root cambium"

### Sheet: Table Legend
		Supplementary Table 7
		Expression of cross-species conserved stress response TFs and secondary growth regulators in arabidopsis and radish roots
		Table S7A. Expression of selected stress response TFs and secondary growth regulators which were highly enriched in the early cambia in Arabidopsis roots
		Table S7B. Expression of conserved stress response TFs and secondary growth regulators in radish roots

### Sheet: Table S7A
	Table S7A. Expression of selected stress response TFs and secondary growth regulators which were highly enriched in the early cambia in Arabidopsis roots
	Gene name	Locus	Affy ID	Cambium	Developing cambium	Procambium	Cytokinin treated cambium	Cytokinin treated developing cambium	Cytokinin treated procambium	Procambium and root cap	Maturing xylem	Developing xylem	Xylem pole pericycle	Phloem pole pericycle	Phloem	Protophloem	Phloem companion cells	CORTEX	Endodermis	Maturing endodermis	Quiescent centre	Hair cell	Non-hair cell	Lateral root cap	Columella
	WOX14	AT1G20700	256081_at	1.14469	0.978498	0.644009	0.770209	1.03499	0.570013	0.669125	0.615769	0.505727	0.726407	0.728205	0.605878	0.699597	0.575917	0.535109	0.592415	0.667229	0.553445	0.559752	0.629777	0.653159	0.591911
	SCL7	AT3G50650	252173_at	0.840082	1.05031	0.62422	0.942828	1.14974	0.575472	1.00115	0.588474	0.593042	0.635291	0.814962	0.751504	0.64719	0.643363	0.600507	0.68422	0.708422	0.565089	0.646619	0.696335	0.704808	0.567733
	LHW	AT2G27230	265629_at	3.8652	5.2038	3.1742	3.88372	3.137	3.79937	2.66505	1.35627	5.8702	1.84449	3.77061	3.207	4.02592	3.20994	3.14916	2.07492	2.57608	5.24378	1.02255	1.56152	1.17527	1.4201
	ASL9	AT1G16530	262704_at	1.9953	1.74777	0.661488	4.60903	4.4138	0.946416	0.718052	0.739476	0.546636	0.763385	0.608852	0.59208	0.749139	0.58626	0.624085	0.676379	0.729694	0.615193	0.775	0.702131	0.710123	0.618871
	PXY	AT5G61480	247527_at	4.9405	8.55048	2.16172	3.17301	3.68486	1.09614	0.886592	2.09955	1.18291	0.857178	1.24469	0.717274	0.713599	0.652857	0.620297	0.592818	0.91468	0.561806	0.81971	0.603657	0.657777	0.577548
	ERF-1	AT4G17500	245252_at	13.8736	12.9207	12.4354	13.8978	13.3613	22.4522	25.5123	8.9959	2.36344	4.25012	17.8552	12.3452	8.2005	14.0867	7.44409	5.07076	17.2276	9.11756	14.2066	2.84053	7.3382	15.9047
	WRKY33	AT2G38470	267028_at	9.90275	9.60458	7.20866	12.2419	10.7013	11.1652	17.1615	1.91977	1.19872	6.49445	14.5084	7.80316	2.19902	5.0773	15.3396	6.94355	22.0279	5.52925	14.5603	3.9	8.17802	10.7326
	ERF2	AT5G47220	248794_at	4.14733	4.03228	2.32706	3.81687	3.12481	2.44432	2.8554	2.44528	0.724616	1.42119	5.11409	3.04463	1.20966	3.44418	1.4149	1.0247	5.48821	2.94657	2.60356	2.35107	5.84516	2.78758
	WRKY18	AT4G31800	253485_at	9.3376	8.49824	5.52775	9.7085	7.41375	4.82536	5.51762	4.011	0.818561	4.0902	12.9992	8.60621	4.32743	9.03487	10.7836	6.20075	14.6466	4.41933	2.42185	3.07804	5.98149	1.95603
	WRKY46	AT2G46400	263783_at	12.8935	16.0358	6.14677	10.83	9.70139	4.1632	4.34585	2.08046	1.19659	2.23787	8.6786	6.33297	5.21371	4.86467	2.78589	3.78251	14.1538	6.26179	4.04698	3.53163	3.92629	3.00259
	MYB15	AT3G23250	257919_at	16.3028	16.0332	2.52754	14.2984	12.0903	3.69947	3.96189	0.904071	0.58869	1.43079	9.14944	1.99655	1.40182	1.60457	1.5884	1.90353	7.37946	0.751075	0.789236	0.620899	1.09519	0.568211
	STZ	AT1G27730	261648_at	27.6574	29.2885	10.1743	31.0688	28.4591	20.289	23.5829	10.1359	4.37135	6.42313	22.7152	18.3774	9.57828	21.6788	11.563	9.66129	24.0763	8.9156	14.7174	10.7205	15.3504	11.7372
	ERF105	AT5G51190	248448_at	7.27483	8.08398	2.23327	4.86332	4.85304	2.39285	2.86407	10.1932	3.10202	1.27572	6.49808	6.48995	3.7093	5.41807	1.34474	1.08402	6.36861	1.02035	0.892639	0.952059	1.02692	0.685739

### Sheet: Table S7B
		Table S7B. Expression of conserved stress response TFs and secondary growth regulators in radish roots
		Gene ID	216_5W_Ca	216_5W_Co	216_5W_Pa	216_7W_Ca	216_7W_Pa	216_9W_Ca	216_9W_Co	216_9W_Pa	218_5W_Ca	218_5W_Co	218_5W_Pa	218_7W_Ca	218_7W_Co	218_7W_Pa	218_9W_Ca	218_9W_Co	218_9W_Pa	Top Arabidopsis hit
																				ATH locus	Description	e value
		Rs267160.1	28.4445	0	0	21.8406	0.493112	30.3179	0	1.40718	46.1808	0	1.11004	58.3781	0.539468	0.122599	44.478	0	0.0573018	AT1G46480.1	WOX14	2e-97
		Rs429330.1	60.6236	0	0.114512	73.8196	3.61176	62.428	2.87655	7.92051	55.3485	18.015	23.4036	100.47	21.1797	27.9327	35.3987	1.92748	2.42577	AT1G46480.1	WOX14	1e-102
		Rs016840.1	3.82322	0	0	2.59263	0.825259	4.11105	0	12.7242	11.524	0	0	5.98669	0	0.598848	11.603	1.98708	1.92692	AT1G20700.1	WOX14	4e-81
		Rs341650.1	13.424	8.13696	9.9684	13.2069	13.0593	16.2726	12.8735	14.5304	22.587	10.7992	9.0932	21.2931	19.4978	21.3859	25.4175	11.9195	30.12	AT3G50650.1	SCL7	0
		Rs352110.1	26.3184	36.446	27.224	22.117	7.50467	29.957	24.5685	23.121	6.67286	5.41227	4.91588	2.9096	3.81836	0.149784	7.66605	4.0822	2.7221	AT2G27230.1	LHW	0
		Rs197060.1	33.4748	9.31666	4.60113	28.0864	0	42.3239	23.2547	4.27357	21.5177	7.33934	9.81385	7.7827	2.81858	1.70631	20.2989	2.86495	3.24517	AT2G27230.1	LHW	1e-130
		Rs352080.1	2.27042	5.16251	1.15262	0.229657	0.582076	4.70218	3.60652	0.873345	13.8439	6.75862	4.99917	3.9461	4.80788	1.72016	10.5284	3.95796	2.11678	AT2G27230.1	LHW	0
		Rsmanual001	8.68	0	9.79	2.375	5.15	12.175	31.26	22.55	6.44	5.94	12.47	14.26	16.275	7.375	8.39	15.515	16.045	AT1G16530.1	ASL9	0
		Rs166490.1	223.616	5.72688	133.057	205.228	155.876	370.486	0.934102	197.02	289.447	2.02931	158.87	288.084	2.09478	115.894	263.225	1.32429	71.4313	AT5G61480.1	PXY	0
		Rs432680.1	0	3.19139	2.59238	0.475767	0	0	0	0.67185	11.1202	6.68821	3.19548	13.1692	2.76701	0	5.94024	3.10859	0	AT4G17500.1	ERF-1	2e-78
		Rs119610.1	28.2256	58.5903	56.3391	15.2155	0.802355	34.5484	20.4609	35.3487	125.361	186.82	60.3195	49.1075	36.1619	29.475	125.001	130.616	19.7469	AT2G38470.1	WRKY33	1e-167
		Rs204040.1	12.3447	6.11188	3.17161	3.71866	0.104571	19.1937	0	0.67525	42.1916	45.5309	34.3564	14.8542	2.52406	4.60056	55.9218	35.2353	6.53593	AT2G38470.1	WRKY33	1e-167
		Rs360130.1	0	0	0	0.0411067	0	0	0	0	6.01216	9.78661	3.89958	1.0282	1.3392	1.89879	2.35417	9.15824	0.744086	AT2G38470.1	WRKY33	0
		Rs336630.1	15.2421	10.4266	6.26168	4.86002	0.100913	17.1051	8.02105	2.71469	30.6418	9.11243	7.91627	21.1417	9.92804	2.23088	27.3834	17.8836	2.33593	AT5G47220.1	ERF2	1e-68
		Rs494200.1	0	0	0	0.60263	0	3.6821	0.309739	1.46967	12.0789	36.9973	13.1354	9.5577	3.97355	6.08502	28.5365	56.5221	3.39307	AT5G47220.1	ERF2	3e-67
		Rs611360.1	13.5119	0.60232	6.26168	3.95247	0.201827	16.3005	7.27719	2.63088	30.6418	9.01946	7.91627	21.1417	9.92804	2.23088	27.3834	17.8836	2.27604	AT5G47220.1	ERF2	1e-68
		Rs046570.1	184.086	376.757	252.36	155.859	49.3381	219.763	150.353	201.8	184.688	1139.37	74.198	67.7666	122.817	26.2088	114.12	254.337	43.2967	AT4G31800.1	WRKY18	1e-125
		Rs046620.1	203.011	442.97	306.922	174.88	52.071	243.476	166.894	223.515	200.75	1238.64	88.5475	75.1165	129.839	26.9871	128.871	279.447	45.8517	AT4G31800.1	WRKY18	1e-124
		Rs154310.1	10.6281	94.6911	143.233	5.92537	4.48162	15.5963	34.9265	18.6324	16.9405	144.362	163.997	9.11703	16.2264	28.1364	48.8316	106.183	40.1279	AT4G31800.1	WRKY18	1e-119
		Rs364860.1	12.2843	74.5754	3.15443	23.495	2.56439	23.9939	10.7769	1.82508	161.166	264.636	30.5572	55.838	93.5299	23.7418	134.118	180.944	16.3108	AT2G46400.1	WRKY46	3e-96
		Rs278690.1	0.412937	0.211355	14.7565	51.1036	1.06232	47.0036	0	0.161292	133.851	25.777	134.149	23.1814	0.891995	0.244632	152.873	81.6057	1.70563	AT3G23250.1	MYB15	1e-121
		Rs278740.1	0.323222	0.211355	12.374	43.098	1.06232	34.8714	0	0.161292	118.386	23.9069	119.614	20.5123	0.891995	0.122316	138.615	72.5662	1.70563	AT3G23250.1	MYB15	1e-121
		Rs417900.1	30.637	129.976	133.865	100.981	7.21826	128.684	4.93093	19.8206	535.709	594.375	674.221	303.584	62.5734	17.1979	533.8	380.582	60.5957	AT1G27730.1	STZ	6e-93
		Rs021300.1	45.705	66.8823	65.1463	162.535	118.381	90.8835	20.0514	30.6861	118.207	203.732	86.6922	65.9714	44.8525	15.2927	95.1172	83.8362	8.50126	AT1G27730.1	STZ	6e-86
		Rsnew029229	0	0.0496598	0	0.0412402	0	2.15272	0.120996	0.217352	92.0475	6.29332	9.70918	56.55	26.7875	18.8802	78.3926	37.3852	11.0437	AT5G51190.1	ERF105	3e-96
