## Supplementary Table S8 for "Identification of conserved gene regulatory networks that integrate environmental sensing and growth in the root cambium"

### Sheet: Table Legend
		Supplementary Table 8
		Expression of selected stress response TFs and secondary growth regulators in 10-day knockout mutant lines by quantitative RT-PCR
		Table S8A. Expression of selected stress response TFs and secondary growth regulators in 10-day knockout mutant lines by quantitative RT-PCR (batch 1)
		Table S8B. Expression of selected stress response TFs and secondary growth regulators in 10-day knockout mutant lines by quantitative RT-PCR (batch 2)

### Sheet: Table S8A
	Table S8A. Expression of selected stress response TFs and secondary growth regulators in 10-day knockout mutant lines by quantitative RT-PCR (batch 1)
	Target gene	Mutant line	Mean Cq	Cq SEM	Normalized expression	Relative Normalized expression	Corrected Expression SEM	Fold change	P value
	ASL9	asl9_10d	18.94	0.18071	0.07094	0.95102	0.12034	-1.0515	0.761365
	ERF-1	asl9_10d	20.41	0.11357	0.07391	0.66794	0.07563	-1.49715	1.1e-05
	ERF105	asl9_10d	22.96	0.12207	0.01263	0.61632	0.07236	-1.62253	0.000255
	ERF2	asl9_10d	22.55	0.12455	0.01674	1.00338	0.11904	1.00338	0.936827
	LHW	asl9_10d	20.1	0.13991	0.03187	0.88069	0.08686	-1.13547	0.43059
	MYB15	asl9_10d	22.9	0.16523	0.01318	0.83711	0.11761	-1.19458	0.067655
	PXY	asl9_10d	17.66	0.14144	0.17233	0.79117	0.07885	-1.26395	0.278951
	SCL7	asl9_10d	20.35	0.05348	0.02674	1.1267	0.04641	1.1267	0.356885
	STZ	asl9_10d	22.42	0.10537	0.0183	0.8134	0.08895	-1.22941	0.057818
	WOX14	asl9_10d	21.13	0.07728	0.01558	0.93873	0.05303	-1.06527	0.435263
	WOX4	asl9_10d	18.15	0.0582	0.1226	0.7309	0.03227	-1.36817	0.049082
	WRKY18	asl9_10d	22.27	0.16665	0.02039	0.65892	0.09311	-1.51764	0.000462
	WRKY33	asl9_10d	22.91	0.15467	0.01307	0.61323	0.08254	-1.6307	0.000251
	WRKY46	asl9_10d	24.78	0.10625	0.00357	0.77376	0.08493	-1.29239	0.002192
	ASL9	erf-1_10d	22.47	0.22769	0.06197	0.61448	0.10957	-1.62739	0.002014
	ERF-1	erf-1_10d	23.88	0.07818	0.02329	0.54436	0.05395	-1.83703	0.002539
	ERF105	erf-1_10d	24.43	0.04098	0.01588	3.67514	0.32234	3.67514	0
	ERF2	erf-1_10d	25.11	0.0337	0.00992	2.06451	0.17797	2.06451	0
	LHW	erf-1_10d	23.31	0.01121	0.03469	0.65594	0.05467	-1.52452	0.000146
	MYB15	erf-1_10d	25.38	0.04105	0.00825	2.23942	0.19645	2.23942	0
	PXY	erf-1_10d	21.88	0.0709	0.09311	0.86484	0.08341	-1.15628	0.131118
	SCL7	erf-1_10d	24.12	0.09805	0.01979	0.81037	0.08692	-1.234	0.020025
	STZ	erf-1_10d	23.99	0.01397	0.02163	3.05308	0.25506	3.05308	0
	WOX14	erf-1_10d	24.44	0.15576	0.0158	0.73282	0.09979	-1.36459	0.059307
	WOX4	erf-1_10d	22.01	0.05826	0.08543	1.14988	0.10612	1.14988	0.008453
	WRKY18	erf-1_10d	22.96	0.05695	0.04414	5.47813	0.50338	5.47813	0
	WRKY33	erf-1_10d	24	0.04568	0.02148	1.72194	0.15294	1.72194	0
	WRKY46	erf-1_10d	26.84	0.14925	0.003	1.45408	0.17294	1.45408	0.005611
	ASL9	erf2_10d	22.71	0.22939	0.0863	0.85573	0.14874	-1.16859	0.237866
	ERF-1	erf2_10d	23.4	0.13708	0.0534	1.24824	0.14747	1.24824	0.097028
	ERF105	erf2_10d	27.03	0.03336	0.00433	1.00254	0.0741	1.00254	0.980148
	ERF2	erf2_10d	26.86	0.03308	0.00486	1.0117	0.07472	1.0117	0.936027
	LHW	erf2_10d	23.6	0.14026	0.04659	0.88075	0.10562	-1.1354	0.169999
	MYB15	erf2_10d	27.03	0.05949	0.00433	1.17401	0.09559	1.17401	0.076707
	PXY	erf2_10d	22.33	0.20846	0.11248	1.04476	0.16784	1.04476	0.642782
	SCL7	erf2_10d	25.15	0.1438	0.01588	0.65004	0.07925	-1.53836	0.001132
	STZ	erf2_10d	26.02	0.05368	0.0087	1.2274	0.09753	1.2274	0.083868
	WOX14	erf2_10d	23.99	0.13881	0.03566	1.65392	0.197	1.65392	0.002956
	WOX4	erf2_10d	22.57	0.20109	0.09545	1.28472	0.20051	1.28472	0.030628
	WRKY18	erf2_10d	24.69	0.02492	0.02185	2.71106	0.19601	2.71106	0
	WRKY33	erf2_10d	25.3	0.06859	0.0143	1.14623	0.09719	1.14623	0.006846
	WRKY46	erf2_10d	28.58	0.17589	0.00148	0.71553	0.10067	-1.39756	0.053085
	ASL9	lhw_10d	19.45	0.21243	0.09646	1.29305	0.1904	1.29305	0.249288
	ERF-1	lhw_10d	20.93	0.1826	0.05897	0.53293	0.09125	-1.8764	3e-06
	ERF105	lhw_10d	24.18	0.2062	0.0062	0.30265	0.05558	-3.30417	1e-06
	ERF2	lhw_10d	23.61	0.14545	0.00919	0.55083	0.08437	-1.81543	0.000183
	LHW	lhw_10d	21.31	0.09443	0.02665	0.73643	0.0482	-1.3579	0.114634
	MYB15	lhw_10d	23.69	0.29636	0.00871	0.55325	0.13033	-1.8075	0.00116
	PXY	lhw_10d	18.25	0.04221	0.22242	1.02112	0.02988	1.02112	0.920158
	SCL7	lhw_10d	21.09	0.18537	0.03099	1.30578	0.16778	1.30578	0.247411
	STZ	lhw_10d	22.99	0.18393	0.01412	0.62742	0.10785	-1.59384	0.003117
	WOX14	lhw_10d	21.38	0.02948	0.0254	1.53013	0.03127	1.53013	0.00834
	WOX4	lhw_10d	19.01	0.00062	0.13151	0.78402	0.0005	-1.27548	0.057795
	WRKY18	lhw_10d	22.9	0.19547	0.01499	0.4844	0.08618	-2.06443	6e-06
	WRKY33	lhw_10d	23.16	0.19723	0.01257	0.59012	0.10554	-1.69457	0.000399
	WRKY46	lhw_10d	25.03	0.14569	0.00343	0.74265	0.11383	-1.34653	0.002967
	ASL9	myb15_10d	22.06	0.04387	0.09658	0.95765	0.21273	-1.04422	0.366316
	ERF-1	myb15_10d	23.68	0.08488	0.03147	0.73557	0.16754	-1.35949	0.041037
	ERF105	myb15_10d	26.94	0.03673	0.00329	0.76219	0.16884	-1.31201	0.000174
	ERF2	myb15_10d	26.47	0.03256	0.00454	0.94546	0.20914	-1.05768	0.424687
	LHW	myb15_10d	23.03	0.08145	0.04945	0.93499	0.2124	-1.06953	0.299955
	MYB15	myb15_10d	27.78	0.18774	0.00183	0.49712	0.12709	-2.01158	0.000209
	PXY	myb15_10d	21.75	0.02053	0.12006	1.1152	0.24591	1.1152	0.205707
	SCL7	myb15_10d	24.05	0.11097	0.02429	0.99459	0.23184	-1.00544	0.973632
	STZ	myb15_10d	25.89	0.00531	0.00678	0.95714	0.21064	-1.04478	0.605283
	WOX14	myb15_10d	24.86	0.09856	0.01392	0.64555	0.14874	-1.54907	0.013743
	WOX4	myb15_10d	22.25	0.1208	0.08459	1.13863	0.26808	1.13863	0.064631
	WRKY18	myb15_10d	25.47	0.08477	0.00912	1.13163	0.25774	1.13163	0.177123
	WRKY33	myb15_10d	25.08	0.14407	0.0119	0.95354	0.23042	-1.04872	0.519147
	WRKY46	myb15_10d	27.64	0.16079	0.00202	0.97638	0.24084	-1.0242	0.823012
	ASL9	pxy_10d	19.27	0.01322	0.07603	1.0192	0.02209	1.0192	0.176858
	ERF-1	pxy_10d	20.72	0.09115	0.12698	1.14755	0.10611	1.14755	0.017792
	ERF105	pxy_10d	23.56	0.14123	0.01773	0.86493	0.10286	-1.15616	0.158817
	ERF2	pxy_10d	23.24	0.05259	0.02208	1.32362	0.10156	1.32362	0.001775
	LHW	pxy_10d	20.57	0.13088	0.03093	0.85462	0.07933	-1.17011	0.335981
	MYB15	pxy_10d	23.67	0.03267	0.01642	1.04307	0.07428	1.04307	0.359435
	PXY	pxy_10d	18.71	0.00319	0.112	0.5142	0.01016	-1.94477	0.055786
	SCL7	pxy_10d	21.33	0.05899	0.01825	0.76911	0.03489	-1.3002	0.1431
	STZ	pxy_10d	22.14	0.06414	0.04734	2.10413	0.17009	2.10413	1e-06
	WOX14	pxy_10d	22.02	0.03148	0.01125	0.67798	0.0199	-1.47498	0.015137
	WOX4	pxy_10d	19.32	0.05335	0.0735	0.43819	0.01835	-2.2821	0.010106
	WRKY18	pxy_10d	22.48	0.08198	0.03741	1.20871	0.10667	1.20871	0.005824
	WRKY33	pxy_10d	22.33	0.09328	0.04138	1.94243	0.18158	1.94243	3e-06
	WRKY46	pxy_10d	25.04	0.0357	0.00635	1.37784	0.09908	1.37784	9e-06
	ASL9	stz_10d	21.67	0.01729	0.06303	0.62503	0.10366	-1.59991	3.6e-05
	ERF-1	stz_10d	23.44	0.14016	0.01846	0.43147	0.08277	-2.31765	0.000625
	ERF105	stz_10d	25.59	0.08298	0.00417	0.96554	0.1691	-1.03569	0.518609
	ERF2	stz_10d	25.09	0.04637	0.00588	1.22417	0.20629	1.22417	0.014743
	LHW	stz_10d	22.61	0.00971	0.03288	0.62163	0.10291	-1.60868	7.9e-05
	MYB15	stz_10d	25.06	0.1985	0.006	1.62743	0.35016	1.62743	0.001057
	PXY	stz_10d	21.55	0.01704	0.06845	0.63577	0.10543	-1.5729	0.001928
	SCL7	stz_10d	23.6	0.03208	0.01651	0.67598	0.11283	-1.47933	0.000404
	STZ	stz_10d	30.57	0.16465	0.00013	0.01859	0.00374	-53.7869	4e-06
	WOX14	stz_10d	23.78	0.11011	0.0146	0.67699	0.12333	-1.47712	0.021869
	WOX4	stz_10d	22.36	0.06936	0.03916	0.52714	0.09081	-1.89704	2e-06
	WRKY18	stz_10d	23.8	0.15829	0.01436	1.78268	0.35386	1.78268	0.000144
	WRKY33	stz_10d	23.73	0.0636	0.0151	1.20987	0.20712	1.20987	0.00055
	WRKY46	stz_10d	26.32	0.15498	0.0025	1.2126	0.23917	1.2126	0.181891
	ASL9	wox4_10d	19.21	0.05325	0.10246	1.37354	0.18465	1.37354	0.017856
	ERF-1	wox4_10d	20.45	0.13527	0.09545	0.86263	0.10139	-1.15924	0.062517
	ERF105	wox4_10d	22.19	0.12227	0.02853	1.39178	0.15377	1.39178	0.002621
	ERF2	wox4_10d	24	0.03326	0.00815	0.48819	0.04151	-2.04836	0.000111
	LHW	wox4_10d	20.21	0.02663	0.0511	1.41188	0.18436	1.41188	0.0452
	MYB15	wox4_10d	22.93	0.12971	0.01711	1.08702	0.12445	1.08702	0.228675
	PXY	wox4_10d	18.25	0.07585	0.19919	0.91451	0.12762	-1.09348	0.556237
	SCL7	wox4_10d	20.5	0.21919	0.04195	1.76779	0.35264	1.76779	0.111217
	STZ	wox4_10d	21.23	0.05131	0.05554	2.4687	0.19577	2.4687	0
	WOX14	wox4_10d	21.29	0.02803	0.02427	1.46209	0.19112	1.46209	0.010163
	WOX4	wox4_10d	20.1	0.09775	0.05532	0.32978	0.04813	-3.03228	0.007663
	WRKY18	wox4_10d	22.6	0.15448	0.02149	0.69445	0.08918	-1.44	0.000654
	WRKY33	wox4_10d	22.23	0.16843	0.02785	1.3071	0.17852	1.3071	0.018682
	WRKY46	wox4_10d	24.63	0.09381	0.00528	1.14524	0.11016	1.14524	0.039683
	ASL9	wrky33_10d	21.74	0.04776	0.09545	0.94648	0.10931	-1.05654	0.269314
	ERF-1	wrky33_10d	23.49	0.17941	0.02842	0.66445	0.1106	-1.505	0.019729
	ERF105	wrky33_10d	26.56	0.19212	0.00337	0.77999	0.13504	-1.28207	0.014204
	ERF2	wrky33_10d	25.56	0.07993	0.00678	1.41079	0.17457	1.41079	0.000578
	LHW	wrky33_10d	22.87	0.17152	0.04348	0.82206	0.13351	-1.21645	0.062497
	MYB15	wrky33_10d	27	0.1633	0.0025	0.67743	0.10723	-1.47617	0.005361
	PXY	wrky33_10d	21.69	0.0263	0.09913	0.92078	0.10325	-1.08603	0.304653
	SCL7	wrky33_10d	23.7	0.15755	0.02454	1.00461	0.15618	1.00461	0.88067
	STZ	wrky33_10d	25.85	0.11271	0.00551	0.77824	0.10541	-1.28496	0.068249
	WOX14	wrky33_10d	24.18	0.12226	0.01757	0.81472	0.11355	-1.22742	0.140204
	WOX4	wrky33_10d	21.96	0.03223	0.08203	1.10416	0.12464	1.10416	0.015396
	WRKY18	wrky33_10d	25.44	0.13079	0.00732	0.90902	0.13003	-1.10008	0.33596
	WRKY33	wrky33_10d	20.78	0.11441	0.18563	14.8778	2.02534	14.8778	0
	WRKY46	wrky33_10d	28.22	0.07153	0.00107	0.516	0.06256	-1.93798	0.00254
	Each sample was pooled from at least 30 plants, and run in three technical repicates
	Data were normalized against the reference gene GAPDH, and compared against that of the control wild type sample (Col-0) (data not shown)
	Target genes highlighted in bold text (Fold Change ≥1.5 and P value ≤0.05) were used for network construction in Figure 5 (see Methods)
	SEM: standard error of the mean

### Sheet: Table S8B
	Table S8B. Expression of selected stress response TFs and secondary growth regulators in 10-day knockout mutant lines by quantitative RT-PCR (batch 2)
	Target gene	Mutant line	Mean Cq	Cq SEM	Normalized expression	Relative Normalized expression	Corrected Expression SEM	Fold change	P value
	ASL9	asl9_10d	24.16	0.07764	0.07219	1.58298	0.08998	1.58298	0.004135
	ERF-1	asl9_10d	23.81	0.06598	0.09204	1.70143	0.08381	1.70143	0.009259
	ERF105	asl9_10d	25.54	0.09289	0.02767	3.208	0.21474	3.208	0.000844
	ERF2	asl9_10d	28.22	0.03411	0.00432	1.30933	0.03915	1.30933	0.009572
	LHW	asl9_10d	24.9	0.08725	0.04318	1.44279	0.09117	1.44279	0.023219
	MYB15	asl9_10d	26.48	0.1123	0.01437	2.83413	0.22663	2.83413	0.003915
	PXY	asl9_10d	24.26	0.0867	0.06698	1.60339	0.10073	1.60339	0.003843
	SCL7	asl9_10d	25.32	0.06871	0.03223	1.99336	0.10171	1.99336	0.002006
	STZ	asl9_10d	24.33	0.09033	0.064	2.94467	0.19208	2.94467	0.000583
	WOX14	asl9_10d	25.52	0.05818	0.02814	1.20127	0.0532	1.20127	0.031803
	WOX4	asl9_10d	25.15	0.0523	0.03628	0.94367	0.03832	-1.05969	0.40142
	WRKY18	asl9_10d	25.08	0.11797	0.03808	3.26241	0.27337	3.26241	0.001431
	WRKY33	asl9_10d	24.56	0.07025	0.05441	3.18753	0.16581	3.18753	0.000221
	WRKY46	asl9_10d	28.06	0.19541	0.00482	3.18561	0.4354	3.18561	0.007497
	ASL9	erf-1_10d	25.47	0.04069	0.07267	1.34876	0.09076	1.34876	0.012964
	ERF-1	erf-1_10d	25.52	0.13406	0.07025	1.32577	0.14744	1.32577	0.105231
	ERF105	erf-1_10d	27.9	0.08547	0.01348	1.23931	0.10546	1.23931	0.127463
	ERF2	erf-1_10d	29.87	0.08707	0.00345	0.94452	0.08111	-1.05874	0.69894
	LHW	erf-1_10d	25.68	0.03435	0.06295	1.99295	0.13067	1.99295	0.000399
	MYB15	erf-1_10d	28.32	0.05619	0.0101	2.05961	0.14922	2.05961	0.008087
	PXY	erf-1_10d	25.51	0.09991	0.07053	1.50526	0.13901	1.50526	0.014276
	SCL7	erf-1_10d	26.55	0.11782	0.03432	2.20723	0.22511	2.20723	0.002759
	STZ	erf-1_10d	26.55	0.10633	0.03448	1.42345	0.13627	1.42345	0.036482
	WOX14	erf-1_10d	26.88	0.10641	0.02744	0.93435	0.08948	-1.07026	0.442359
	WOX4	erf-1_10d	26.58	0.05176	0.03374	0.84811	0.06009	-1.17909	0.019874
	WRKY18	erf-1_10d	26.9	0.13336	0.02697	2.08353	0.23086	2.08353	0.005603
	WRKY33	erf-1_10d	26.54	0.09339	0.03474	1.8676	0.16623	1.8676	0.003774
	WRKY46	erf-1_10d	29.77	0.134	0.00369	2.27067	0.25243	2.27067	0.005306
	ASL9	erf2_10d	25.01	0.11698	0.05284	1.08244	0.13272	1.08244	0.380844
	ERF-1	erf2_10d	23.92	0.06351	0.11226	2.25988	0.23042	2.25988	0.000606
	ERF105	erf2_10d	28.41	0.13862	0.005	0.53724	0.07145	-1.86137	0.0056
	ERF2	erf2_10d	29.01	0.15548	0.0033	0.96681	0.13698	-1.03433	0.828537
	LHW	erf2_10d	24.74	0.02329	0.0637	2.20861	0.20622	2.20861	0.00019
	MYB15	erf2_10d	30.45	2.5331	0.00121	0.24604	0.4326	-4.06432	0.91952
	PXY	erf2_10d	24.29	0.09319	0.0871	1.99618	0.22434	1.99618	0.001591
	SCL7	erf2_10d	26.3	0.08898	0.02158	1.47699	0.16355	1.47699	0.01212
	STZ	erf2_10d	26.45	0.0765	0.01951	0.87723	0.09313	-1.13995	0.188334
	WOX14	erf2_10d	25.42	0.03138	0.03977	1.59009	0.15027	1.59009	0.000236
	WOX4	erf2_10d	25.35	0.04815	0.04171	1.0869	0.10634	1.0869	0.148957
	WRKY18	erf2_10d	25.49	0.08094	0.03778	3.36986	0.36303	3.36986	0.000529
	WRKY33	erf2_10d	25.7	0.19456	0.03277	1.72797	0.28206	1.72797	0.031919
	WRKY46	erf2_10d	30.02	0.07891	0.00164	1.20808	0.12927	1.20808	0.038181
	ASL9	lhw_10d	24.52	0.12295	0.04881	0.95585	0.08288	-1.04619	0.717375
	ERF-1	lhw_10d	24.04	0.10719	0.06828	1.13287	0.08609	1.13287	0.384267
	ERF105	lhw_10d	27.23	0.03458	0.00748	0.80546	0.0232	-1.24153	0.258405
	ERF2	lhw_10d	28.18	0.05317	0.00387	1.11492	0.04478	1.11492	0.468751
	LHW	lhw_10d	27.28	0.04773	0.00723	0.23638	0.00868	-4.23048	0.001928
	MYB15	lhw_10d	26.8	0.06008	0.01007	1.89031	0.08431	1.89031	0.031854
	PXY	lhw_10d	24.82	0.01399	0.03967	0.82747	0.01546	-1.20851	0.109878
	SCL7	lhw_10d	26.38	0.08468	0.01347	0.87746	0.05338	-1.13965	0.435378
	STZ	lhw_10d	25.78	0.10633	0.02044	0.89213	0.06728	-1.12092	0.354806
	WOX14	lhw_10d	26.49	0.09824	0.01254	0.49324	0.0345	-2.02742	0.000379
	WOX4	lhw_10d	24.23	0.03044	0.05977	1.48851	0.03939	1.48851	0.000469
	WRKY18	lhw_10d	26.01	0.08012	0.01738	1.38953	0.0803	1.38953	0.008195
	WRKY33	lhw_10d	25.34	0.04896	0.02777	1.42762	0.05354	1.42762	0.0016
	WRKY46	lhw_10d	28.81	0.0326	0.00251	1.36946	0.03789	1.36946	0.118946
	ASL9	myb15_10d	24.77	0.042	0.06336	1.09203	0.05851	1.09203	0.12373
	ERF-1	myb15_10d	24.4	0.10134	0.08163	1.35709	0.1132	1.35709	0.090073
	ERF105	myb15_10d	25.94	0.1321	0.02803	2.67103	0.27249	2.67103	0.002779
	ERF2	myb15_10d	29.45	0.03016	0.00247	0.5789	0.02871	-1.7274	0.087352
	LHW	myb15_10d	25.38	0.04893	0.04142	1.27251	0.07169	1.27251	0.027702
	MYB15	myb15_10d	26.97	0.11737	0.01381	2.26665	0.21071	2.26665	0.005151
	PXY	myb15_10d	24.83	0.04061	0.06065	1.30518	0.06926	1.30518	0.013179
	SCL7	myb15_10d	26.2	0.04117	0.02343	1.3652	0.07272	1.3652	0.001337
	STZ	myb15_10d	24.91	0.04142	0.05752	2.24824	0.11997	2.24824	0.000544
	WOX14	myb15_10d	26.46	0.20882	0.01955	0.71568	0.10848	-1.39728	0.061511
	WOX4	myb15_10d	25.66	0.03089	0.03416	0.79671	0.03969	-1.25516	0.039954
	WRKY18	myb15_10d	26.25	0.06332	0.02273	1.79793	0.113	1.79793	0.000583
	WRKY33	myb15_10d	25.24	0.06996	0.04557	2.44914	0.16199	2.44914	0.000932
	WRKY46	myb15_10d	28.16	0.11346	0.00604	3.02366	0.27394	3.02366	0.001194
	ASL9	pxy_10d	24.72	0.08201	0.05567	1.20468	0.08918	1.20468	0.072175
	ERF-1	pxy_10d	24	0.08697	0.09146	1.8624	0.14284	1.8624	0.003416
	ERF105	pxy_10d	28.6	0.03207	0.00379	0.38496	0.02016	-2.59764	0.001156
	ERF2	pxy_10d	29.81	0.16871	0.00164	0.46623	0.05883	-2.14488	0.003784
	LHW	pxy_10d	25.14	0.07229	0.04148	1.42555	0.09834	1.42555	0.019396
	MYB15	pxy_10d	28.27	0.08182	0.00476	1.05524	0.07801	1.05524	0.82433
	PXY	pxy_10d	25.61	0.03583	0.03005	0.70127	0.03754	-1.42598	0.003669
	SCL7	pxy_10d	26.08	0.04163	0.02173	1.57785	0.08758	1.57785	0.00266
	STZ	pxy_10d	26.13	0.01343	0.02089	0.87912	0.04248	-1.1375	0.060229
	WOX14	pxy_10d	26.24	0.03672	0.01936	0.83782	0.04509	-1.19358	0.008688
	WOX4	pxy_10d	26.1	0.01197	0.02134	0.61784	0.02974	-1.61855	0.002749
	WRKY18	pxy_10d	26.4	0.15399	0.01742	1.50173	0.1754	1.50173	0.053031
	WRKY33	pxy_10d	25.37	0.08049	0.03548	2.04365	0.14964	2.04365	0.001208
	WRKY46	pxy_10d	30.36	0.1112	0.00111	0.6517	0.05898	-1.53445	0.075583
	ASL9	stz_10d	24.2	0.05529	0.05648	1.09323	0.05087	1.09323	0.136576
	ERF-1	stz_10d	23.51	0.06625	0.09072	1.73873	0.0921	1.73873	0.001108
	ERF105	stz_10d	26.05	0.01311	0.01565	1.72255	0.04809	1.72255	0.000606
	ERF2	stz_10d	28.55	0.15555	0.00277	0.79974	0.08877	-1.2504	0.304585
	LHW	stz_10d	24.58	0.04102	0.04334	1.60215	0.06216	1.60215	0.003083
	MYB15	stz_10d	26.32	0.14432	0.01294	3.10091	0.32083	3.10091	0.002516
	PXY	stz_10d	24.34	0.01613	0.05129	1.26139	0.03616	1.26139	0.000652
	SCL7	stz_10d	25.28	0.05906	0.02667	2.22235	0.10825	2.22235	0.003689
	STZ	stz_10d	30.56	0.12625	0.00069	0.03431	0.00314	-29.1461	0.000228
	WOX14	stz_10d	25.47	0.06087	0.02339	1.03531	0.05153	1.03531	0.483049
	WOX4	stz_10d	25.44	0.05693	0.02393	0.69766	0.03312	-1.43336	0.003341
	WRKY18	stz_10d	26.23	0.06987	0.01382	1.23759	0.06826	1.23759	0.025781
	WRKY33	stz_10d	24.97	0.12313	0.03309	1.9845	0.17728	1.9845	0.004136
	WRKY46	stz_10d	27.95	0.10203	0.00419	2.86237	0.21607	2.86237	0.000872
	ASL9	wox4_10d	24.11	0.07314	0.07755	1.65335	0.18329	1.65335	0.005562
	ERF-1	wox4_10d	24.16	0.0619	0.07505	1.49013	0.16022	1.49013	0.039987
	ERF105	wox4_10d	27.03	0.09448	0.01025	0.97201	0.11504	-1.02879	0.74768
	ERF2	wox4_10d	28.17	0.10209	0.00464	1.3398	0.16259	1.3398	0.135176
	LHW	wox4_10d	25.11	0.07023	0.03885	1.37391	0.15106	1.37391	0.056288
	MYB15	wox4_10d	26.9	0.06986	0.01124	2.01987	0.22186	2.01987	0.002676
	PXY	wox4_10d	24.91	0.04767	0.04467	0.95567	0.09937	-1.04639	0.371828
	SCL7	wox4_10d	26.12	0.01372	0.01921	1.15964	0.11486	1.15964	0.018977
	STZ	wox4_10d	25.25	0.05604	0.03508	1.56426	0.16575	1.56426	0.001163
	WOX14	wox4_10d	26.21	0.09593	0.01806	0.64941	0.07723	-1.53985	0.00485
	WOX4	wox4_10d	25.42	0.11223	0.03121	0.85192	0.10699	-1.17382	0.11623
	WRKY18	wox4_10d	25.47	0.02691	0.0302	2.56572	0.25743	2.56572	7e-06
	WRKY33	wox4_10d	24.98	0.14358	0.04239	2.28596	0.32023	2.28596	0.005311
	WRKY46	wox4_10d	27.91	0.15292	0.00556	3.09039	0.44736	3.09039	0.005847
	ASL9	wrk33_10d	24.35	0.05235	0.06793	1.3803	0.09165	1.3803	0.001866
	ERF-1	wrk33_10d	24.15	0.04528	0.07774	1.48834	0.09503	1.48834	0.004442
	ERF105	wrk33_10d	27.04	0.01183	0.0105	0.98231	0.05521	-1.018	0.751072
	ERF2	wrk33_10d	28.43	0.01802	0.004	0.98795	0.0563	-1.01219	0.844651
	LHW	wrk33_10d	25.32	0.07831	0.03468	1.13032	0.08783	1.13032	0.194229
	MYB15	wrk33_10d	27.19	0.04682	0.00945	2.03477	0.131	2.03477	0.002341
	PXY	wrk33_10d	24.76	0.03125	0.05101	1.16132	0.0693	1.16132	0.013746
	SCL7	wrk33_10d	26.13	0.06307	0.01977	1.32862	0.09397	1.32862	0.077427
	STZ	wrk33_10d	25.67	0.12779	0.02715	1.15647	0.12094	1.15647	0.241734
	WOX14	wrk33_10d	26.14	0.06492	0.01958	0.84835	0.06068	-1.17876	0.020599
	WOX4	wrk33_10d	25.54	0.06269	0.02971	0.74402	0.0525	-1.34405	0.00431
	WRKY18	wrk33_10d	26.43	0.13528	0.01606	1.32538	0.14449	1.32538	0.061051
	WRKY33	wrk33_10d	22.53	0.13931	0.23986	12.0396	1.3415	12.0396	0.000737
	WRKY46	wrk33_10d	28.99	0.1419	0.00271	1.45872	0.16481	1.45872	0.075947
	Each sample was pooled from at least 30 plants, and run in three technical repicates
	Data were normalized against the reference gene GAPDH, and compared against that of the control wild type sample (Col-0) (data not shown)
	Target genes highlighted in bold text (Fold Change ≥1.5 and P value ≤0.05) were used for network construction in Supplementary Figure 15
	SEM: standard error of the mean
