## Supplementary Table S9 for "Identification of conserved gene regulatory networks that integrate environmental sensing and growth in the root cambium"

### Sheet: Table Legend
		Supplementary Table 9
		Method supporting materials, gene and primer information
		Table S9A. Primers used for validations of 40 selected lincRNAs by RT-PCR
		Table S9B. Arabidopsis ortholog IDs of radish genes selected for in situ hybridization
		Table S9C. Primers used for cloning
		Table S9D. Primers used for probes
		Table S9E. Radish gene symbols and arabidopsis orthologs
		Table S9F. Primers used in quantative RT-PCR

### Sheet: Table S9A
	Table S9A. Primers used for validations of 40 selected lincRNAs by RT-PCR
	Primer name	LincRNA ID	Type	Length (bp)	Forward primer	Reverse primer	Product size (bp)
	LIN01	Rs.22636.1	lncRNA	274	AGATTGTTCGGGAGACATGG	TGTTATCGGGTTTGAACAACTG	156
	LIN02	Rs.37370.1	lncRNA	968	CATAGGGCTGGAGTCGGATA	GGATCGAGACAAAGCAGAGC	243
	LIN03	Rs.41582.1	lncRNA	303	CAGCAGGCCATATTGGTTCT	TGAGGCATGTTTCTGAGCTG	192
	LIN04	Rs.46295.1	lncRNA	315	GCACGTGTGTGAATGGTAGG	TTCTGTTGAATGCCCAATGA	171
	LIN05	Rs.47678.3	lncRNA	664	CCGAACACTTCCTCTCTTCG	TCGTGAGGTGAGCAACAAAG	190
	LIN06	Rs.49948.1	lncRNA	541	CTCAACGGCGTAAAGGGTTA	ATCACCTCGTCCAGATCCAG	175
	LIN07	Rs.21770.1	lncRNA	1072	ACCAAAAGAGGACGGGAACT	TGGCGGAAAAACAAGAAATC	321
	LIN08	Rs.12749.1	lncRNA	848	TTGCCGGTTTAACCCTACTG	CCTCATCTTGAGCCATGGAA	233
	LIN09	Rs.5550.1	lncRNA	952	CCCGAAGGCAATACAACAAT	GGCGGAGATGGAGATAAACA	238
	LIN10	Rs.48369.1	lncRNA	684	GTTCTGGACAGGGAGTTGGA	GGAGTTTAGGCGGTGGTGTA	218
	LIN11	Rs.37215.1	lncRNA	573	CGCGCTTCTTCATCTTCTTC	CGCTGTGTAACACCACCACT	239
	LIN12	Rs.23018.1	lncRNA	801	TCTTTGCATGCGTCAGAATC	AATGGCCCAAACAATTGAAA	214
	LIN13	Rs.26118.1	lncRNA	383	CGGATCAAGGACTTGTTGGT	ACGTGAGCCCTTAAAATCGT	185
	LIN14	Rs.36572.1	lncRNA	1281	AGGCCAAAGCCCAAAAGTAT	GTTGGTTCCATGTGGGTTTC	239
	LIN15	Rs.5264.1	lncRNA	650	TGGAAGCGCGGAATATTTTA	TCGGTCATCCATCAGTTCAA	235
	LIN16	Rs.29495.1	lncRNA	648	CAAACTCTAGCCGCTGCTTC	GCTTGAACTCCACCAACCTC	238
	LIN17	Rs.21812.1	NAT	369	TGGGTCTCCAAAACCCAATA	CAGACGTGGTGATCAGTTGG	196
	LIN18	Rs.34746.1	NAT	598	ATCAAGTCTAGAATTTGGCAATCTG	TTGAACTGTTATAGTGTGTAGTGTTGA	150
	LIN19	Rs.60756.1	NAT	712	GACTTGAACCTGCGACCATT	TAACGCCACTCTTTCCGAGT	389
	LIN20	Rs.24953.1	NAT	223	CCGGATAGCGATCCTCTACA	TGGTCACGACCTTACTTGAACA	175
	LIN21	Rs.35636.2	NAT	396	GGAGTCCGAGGACAATCGTA	CCACATCGGAAACACAGAGA	211
	LIN22	Rs.56989.1	NAT	210	CGACCACTACGGAGAGATCAA	GGCTCGTACCTCTGTATCCTTG	167
	LIN23	Rs.4009.1	NAT	297	CTAAGAGAGGCCGAACCACA	TGTGATCCGAGTGGAGACAA	150
	LIN24	Rs.6778.1	NAT	740	GGGCGTTACAAGTGGTATCAG	AAGCCTTTTCACATATCACAACTC	150
	LIN25	Rs.58624.1	NAT	213	AGACAACCGCACGACCAC	AAGGAGACAGGCCCCTAAAC	150
	LIN26	Rs.32095.1	lncRNA	795	CCGGATTTTCCGGTTTATTT	CATGTGGCTCAGAAGCAGAA	189
	LIN27	Rs.58714.1	lncRNA	447	CATCTCCTCACCGGTTTCAC	CTTCCGTTCCATCATCTTCC	154
	LIN28	Rs.35653.1	lncRNA	809	GATCGGATACTCTGCCCAAA	TTTCCGGTAGCGGATCTATG	222
	LIN29	Rs.26699.1	lncRNA	572	AGCCTCGAACTCATCTTCCA	CGCCGCTAAGTTTACGTTTC	193
	LIN30	Rs.41776.1	lncRNA	977	GTGTGGTGGTTTGGTGACTG	TTTTCTCTCCTCTCGCTGGA	236
	LIN31	Rs.11996.1	lncRNA	972	GGCGCTTCCAACAAATAAAA	TGAAGCGACGAAGAAAGGTT	173
	LIN32	Rs.26300.2	lncRNA	1232	GCAATGAGACCACAAGACGA	TGCCATTTCAACCACTTTGA	354
	LIN33	Rs.58570.1	NAT	328	CCGGATAGCGATCCTCTACA	GTTGTTTAGGCGTCCCACAT	247
	LIN34	Rs.54701.1	NAT	1242	AAGTCGAGGGAATGAAATCG	AGTTTGCAAAGGCTGTTCGT	157
	LIN35	Rs.34007.1	lncRNA	447	AGGAGGAGCTTGCACGAATA	CTTCCCCACATCTCTCAGGA	186
	LIN36	Rs.46340.1	lncRNA	342	GGCTTTGGATAATGGGCTTA	AGGAAGAGCCTGCGTCATTA	165
	LIN37	Rs.22933.1	lncRNA	299	CGCATTACCCTCCACCTTTA	TGATCCATGTGGGGACAATA	160
	LIN38	Rs.14747.1	lncRNA	856	ATGGCATGGATCACCAATTT	TGGTGACGGTGTCAAAAAGA	203
	LIN39	Rs.58232.1	lncRNA	970	ATTGTGGTCCCGTTGATCTC	AATCACCGCAAACTCCAAAC	214
	LIN40	Rs.63023.1	lncRNA	260	ACCGGGGTCAGATCTTTTCT	AAGGCGAAGTGGTTGTGACT	190
	ACTIN	β-Actin2/7F	Control		GCATCACACTTTCTACAAC	CCTGGATAGCAACATACAT	155

### Sheet: Table S9B
	Table S9B. Arabidopsis ortholog IDs of radish genes selected for in situ hybridization
			Gene	Radish ID	Arabidopsis Ortholog ID
			RsLHW	Rs197060.1	AT2G27230
			RsERF105	Rsnew029229	AT5G51190
			RsPXY	Rs166490.1	AT5G61480
			RsWOX4	Rs267160.1	AT1G46480
			RsACL5	Rs091780.1	AT5G19530
			RsGATA	Rs022420.1	AT1G28400
			RsHB8	Rs045550.1	AT4G32880
			RsLHY	Rs000160.1	AT1G01060

### Sheet: Table S9C
			Table S9C. Primers used for cloning
			Oligo Name	Oligo Sequences
			RsLHW_F	CACCATGGGTGTTTTGCTAAGAGAAG
			RsLHW_R	GAA CTTAAATTGGACTTTTTTGG
			RsERF105_F	CACCATGGCTTCTTCACAAGACCAATC
			RsERF105_R	CGTTCTATTCTACTTAAAAAGAACAC
			RsLHY_F	CACCATGGATACAAATACATCTGGAG
			RsLHY_R	TGTTGAAGCTTCTCCTTCC
			RsHB8_F	CACCATGGGAGGAGGGAGCAATAG
			RsHB8_R	AATAAAAGACCAGTTGAGGAACATG
			RsACL5_F	CACCATGGGAGAGCCGTAGAGAT
			RsACL5_R	AGTATGCCGGTACGCCACAC
			RsWOX4_F	CACCATGAAGGTTCATGAGTTTTCCAATC
			RsWOX4_R	TTTACCTTCAGGGTGCAAAGG
			RsGATA_F	CACCATGGCTTTCGCCACTAGAAG
			RsGATA_R	AGGCTTGAACTGATCTCCTTGC
			RsPXY_F	CACCATGAACAAGAAGAACACTTCTCTTTCTCTTG
			RsPXY_R	TCACACTCCAATCTTCTTCTGACATTTAACAC

### Sheet: Table S9D
			Table S9D. Primers used for probes
			Oligo Name	Oligo Sequences
			RsLHW_sense_F	GGATCCTAATACGACTCACTATAGGGAGGATGGGTGTTTTGCTAAGAGAAG
			RsLHW_sense_R	GACACCGGCACTCCGATAA
			RsLHW_antisense_R	GGATCCTAATACGACTCACTATAGGGAGGGACACCGGCACTCCGATAAAA
			RsERF105_sense_F	GGATCCTAATACGACTCACTATAGGGAGGATGGCTTCTTCACAAGACCAATC
			RsERF105_sense_R	TTGACGGTGTCAACGGACAA
			RsERF105_antisense_R	GGATCCTAATACGACTCACTATAGGGAGGTTGACGGTGTCAACGGACAA
			RsHB8_sense_F	GGATCCTAATACGAC TCA CTA TAG GGA GGATGG GAG GAG GGA GCA ATA GTA
			RsHB8_sense_R	CTGCAATTCCCGTGCATCCA
			RsHB8_antisense_R	GGATCCTAATACGACTCACTATAGGGAGGCTGCAATTCCCGTGCATCCA
			RsLHY_sense_F	GGATCCTAATACGACTCACTATAGGGAGGATGGATACAAATACATCTGGAGAT
			RsLHY_sense_R	CAGCAACTCTGTCTTTGTTCTT
			RsLHY_antisense_R	GGATCCTAATACGACTCACTATAGGGAGGCAGCAACTCTGTCTTTGTTCTTC
			RsACL5_sense_F	GGATCCTAATACGACTCACTATAGGGAGGGAACTGGAGAAAAGGGAAGAGAAG
			RsACL5_antisense_F	GAACTGGAGAAAAGGGAAGAG
			RsACL5_antisense_R	GGATCCTAATACGACTCACTATAGGGAGGAGTATGCCGGTACGCCACAC
			RsLHY_sense_F2	GGATCCTAATACGACTCACTATAGGGAGGTTACCAACCTTTGCTGTTCCAACT
			RsLHY_sense_R2	GAGCGGTCCACCAGCTTTTT
			RsLHY_antisense_F2	TTACCAACCTTTGCTGTTCCAACT
			RsLHY_antisense_R2	GGATCCTAATACGACTCACTATAGGGAGGGAGCGGTCCACCAGCTTTTT
			RsHB8_sense_F2	GGATCCTAATACGACTCACTATAGGGAGGTGCAAATGTGCAGTGGAGT
			RsHB8_sense_R2	TACATTCTCTTGCATGTGCATCTC
			RsHB8_antisense_F2	TGCAAATGTGCAGTGGAGT
			RsHB8_antisense_R2	GGATCCTAATACGACTCACTATAGGGAGGTACATTCTCTTGCATGTGCATCTC
			RsACL5_sense_F2	GTGTGCTCCATACAGGAACTAGT
			RsACL5_sense_R2	GGATCCTAATACGACTCACTATAGGGAGGCTCGCTGTTAACGGTCAGAA
			RsACL5_antisense_F2	GGATCCTAATACGACTCACTATAGGGAGGGTGTGCTCCATACAGGAACTAGT
			RsACL5_antisense_R2	CTCGCTGTTAACGGTCAGAA
			RsWOX4_sense _F2	GGATCCTAATACGACTCACTATAGGGAGGGAAGCAGAAGAGGAACAACCTCA
			RsWOX4_sense_R2	TGCAAAGGAAAAAGCTCAAGGG
			RsWOX4_antisense_F2	GAAGCAGAAGAGGAACAACCTCA
			RsWOX4_antisense_R2	GGATCCTAATACGACTCACTATAGGGAGGTGCAAAGGAAAAAGCTCAAGGG
			RsGATA_sense_F2	GGATCCTAATACGACTCACTATAGGGAGGCCCGAGTCCGAGAACGG
			RsGATA_sense_R2	TTTCATCGTACTTGTTGTTGTTGTT
			RsGATA_antisense_F2	CCCGAGTCCGAGAACGG
			RsGATA_antisense_R2	GGATCCTAATACGACTCACTATAGGGAGGTTTCATCGTACTTGTTGTTGTTGTT
			RsPXY_sense_F2	GGATCCTAATACGACTCACTATAGGGAGGGCTTTCACCTCAACTCTCCTCC
			RsPXY_sense_Rs	TCCAAAGGCAGCAGCAAGCCTTCGAA
			RsPXY_antisense_F2	GCTTTCACCTCAACTCTCCTCC
			RsPXY_antisense_R2	GGATCCTAATACGAC TCACTATAGGGAGGTCCAAAGGCAGCAGCAAGCCTTCGAA

### Sheet: Table S9E
		Table S9E. Radish gene symbols and arabidopsis orthologs
		Arabdiopsis gene ID	Arabidopsis gene symbol	Radish gene ID	Radish gene symbol
		AT2G40360.1	BOP1	Rsnew019324	RsBOP1a
		AT2G40360.1	BOP1	Rs123270.1	RsBOP1b
		AT2G41370.1	BOP2	Rs363240.1	RsBOP2a
		AT2G41370.1	BOP2	Rs206980.1	RsBOP2b
		AT2G41370.1	BOP2	Rs363220.1	RsBOP2c
		AT4G32880.1	ATHB8	Rs045550.1	RsATHB8
		AT1G52150.2	CNA	Rs037890.1	RsCNAa
		AT1G52150.2	CNA	Rs439670.1	RsCNAb
		AT1G52150.2	CNA	Rsnew028396	RsCNAc
		AT2G34710.1	PHB	Rs201760.1	RsPHBa
		AT2G34710.1	PHB	Rs357410.1	RsPHBb
		AT2G34710.1	PHB	Rs357400.1	RsPHBc
		AT1G30490.1	PHV	Rs024870.1	RsPHVa
		AT1G30490.1	PHV	Rs024890.1	RsPHVb
		AT5G60690.1	REV	Rs344050.1	RsREVa
		AT5G60690.1	REV	Rs079490.1	RsREVb
		AT5G60690.1	REV	Rs079500.1	RsREVc
		AT5G60690.1	REV	Rs404760.1	RsREVd
		AT5G16560.1	KAN1	Rs140720.1	RsKAN1a
		AT1G32240.1	KAN2	Rs025750.1	RsKAN2a
		AT1G32240.1	KAN2	Rs269330.1	RsKAN2b
		AT4G17695.1	KAN3	Rs050720.1	RsKAN3a
		AT4G17695.1	KAN3	Rs617940.1	RsKAN3b
		AT4G17695.1	KAN3	Rs432750.1	RsKAN3c
		AT5G42630.1	KAN4	Rs442950.1	RsKAN4
		AT3G57230.1	AGL16	Rs152680.1	RsAGL16
		AT4G08150.1	KNAT1	Rs113110.1	RsKNAT1/RsBP
		AT1G23380.2	KNAT6	Rs019640.1	RsKNAT6a
		AT1G23380.2	KNAT6	Rs415840.1	RsKNAT6b
		AT5G51350.1	MOL1	Rs261530.1	RsMOL1
		AT5G61480.1	PXY	Rs166490.1	RsPXY
		AT1G20700.1	WOX14	Rs016840.1	RsWOX14
		AT1G46480.1	WOX4	Rs267160.1	RsWOX4a
		AT1G46480.1	WOX4	Rs429330.1	RsWOX4b
		AT4G35350.1	XCP1	Rsnew029580	RsXCP1
		AT5G17420.1	IRX3	Rs073180.1	RsIRX3a
		AT5G17420.1	IRX3	Rsnew004808	RsIRX3b
		AT5G17420.1	IRX3	Rsnew026957	RsIRX3c
		AT5G12870.1	MYB46	Rs066180.1	RsMYB46a
		AT5G12870.1	MYB46	Rs396150.1	RsMYB46b
		AT5G62380.1	VND6	Rs275830.1	RsVND6a
		AT5G62380.1	VND6	Rs311090.1	RsVND6b
		AT5G62380.1	VND6	Rs489120.1	RsVND6c
		AT1G71930.1	VND7	Rs455090.1	RsVND7a
		AT1G71930.1	VND7	Rs592510.1	RsVND7b
		AT3G52490.1	SMXL3	Rs164990.1	RsSMXL3a
		AT3G52490.1	SMXL3	Rs205130.1	RsSMXL3b
		AT3G52490.1	SMXL3	Rs214570.1	RsSMXL3c
		AT3G52490.1	SMXL3	Rs214580.1	RsSMXL3d
		AT4G29920.2	SMXL4	Rs047840.1	RsSMXL4a
		AT4G29920.2	SMXL4	Rs048220.1	RsSMXL4b
		AT4G29920.2	SMXL4	Rs424810.1	RsSMXL4c
		AT3G09070.1	OPS	Rs286670.1	RsOPS
		AT4G20270.1	BAM3	Rs427290.1	RsBAM3a
		AT4G20270.1	BAM3	Rs053010.1	RsBAM3b
		AT4G20270.1	BAM3	Rs160790.1	RsBAM3c
		AT1G31880.2	BRX	Rs025430.1	RsBRXa
		AT1G31880.2	BRX	Rs249960.1	RsBRXb
		AT1G31880.2	BRX	Rs255920.1	RsBRXd
		AT1G54330.1	NAC020	Rs037750.1	RsNAC020a
		AT1G54330.1	NAC020	Rs447310.1	RsNAC020b
		AT1G79430.2	APL	Rs102910.1	RsAPLa
		AT1G79430.2	APL	Rs448610.1	RsAPLb
		AT1G79430.2	APL	Rs375160.1	RsAPLc
		AT5G17260.1	NAC86	Rs399640.1	RsNAC86
		AT3G03200.1	NAC45	Rs220700.1	RsNAC45
		AT1G22710.1	SUC2	Rs018140.1	RsSUC2a
		AT1G22710.1	SUC2	Rs018160.1	RsSUC2b
		AT1G22710.1	SUC2	Rs333210.1	RsSUC2c
		AT1G06490.1	GSL07	Rsnew012286	RsGSL07
		AT5G20960.1	AAO1	Rs403300.1	RsAAO1a
		AT5G20960.1	AAO1	Rs567740.1	RsAAO1b
		AT2G22330.2	CYP79B3	Rs192900.1	RsCYP79B3
		AT1G14120.1	DAO2	Rs411710.1	RsDAO2
		AT1G76150.1	ECH2	Rsnew019878	RsECH2
		AT4G30530.1	GGP1	Rs047510.1	RsGGP1a
		AT4G30530.1	GGP1	Rs153560.1	RsGGP1b
		AT5G54510.1	GH3.6	Rs072120.1	RsGH3.6a
		AT5G54510.1	GH3.6	Rs133850.1	RsGH3.6b
		AT5G54510.1	GH3.6	Rs133880.1	RsGH3.6c
		AT2G30860.1	GSTF9	Rs131260.1	RsGSTF9a
		AT2G30860.1	GSTF9	Rs199420.1	RsGSTF9b
		AT4G14430.1	IBR10	Rs438680.1	RsIBR10
		AT5G54140.1	ILL3	Rs568170.1	RsILL3a
		AT5G54140.1	ILL3	Rsnew010421	RsILL3b
		AT1G44350.1	ILL6	Rs029100.1	RsILL6
		AT4G31500.1	SUR2	Rs509020.1	RsSUR2
		AT5G26000.1	TGG1	Rs312500.1	RsTGG1a
		AT5G26000.1	TGG1	Rs438360.1	RsTGG1b
		AT5G25620.2	YUC6	Rsnew009922	RsYUC6
		AT2G36910.1	ABCB1	Rs204620.1	RsABCB1
		AT2G47000.1	ABCB4	Rs211200.1	RsABCB4a
		AT2G47000.1	ABCB4	Rs211220.1	RsABCB4b
		AT2G47000.1	ABCB4	Rs604910.1	RsABCB4c
		AT2G38120.1	AUX1	Rs119950.1	RsAUX1a
		AT2G38120.1	AUX1	Rs127030.1	RsAUX1b
		AT2G38120.1	AUX1	Rs204200.1	RsAUX1c
		AT2G38120.1	AUX1	Rs359760.1	RsAUX1d
		AT2G21050.1	LAX2	Rs116000.1	RsLAX2a
		AT2G21050.1	LAX2	Rs349890.1	RsLAX2b
		AT1G77690.1	LAX3	Rs380140.1	RsLAX3a
		AT1G77690.1	LAX3	Rs560640.1	RsLAX3b
		AT2G34650.1	PID1	Rsnew028832	RsPID1
		AT1G73590.1	PIN1	Rs057790.1	RsPIN1
		AT1G70940.1	PIN3	Rs450930.1	RsPIN3
		AT2G01420.2	PIN4	Rs320460.1	RsPIN4
		AT1G77110.1	PIN6	Rsnew020947	RsPIN6
		AT1G27450.3	APT1	Rs021470.1	RsAPT1a
		AT1G27450.3	APT1	Rs417650.1	RsAPT1b
		AT1G27450.3	APT1	Rsnew021842	RsAPT1c
		AT1G80050.1	APT2	Rs128930.1	RsAPT2
		AT4G22570.1	APT3	Rs159900.1	RsAPT3
		AT5G21482.1	AtCKX7	Rs072850.1	RsCKX7
		AT5G11950.1	AtLOG8	Rs066460.1	RsLOG8
		AT3G63110.1	IPT3	Rs218980.1	RsIPT3a
		AT3G63110.1	IPT3	Rs505030.1	RsIPT3b
		AT5G19040.1	IPT5	Rs400270.1	RsIPT5
		AT3G23630.1	IPT7	Rs239640.1	RsIPT7
		AT1G31770.1	ABCG14	Rs025150.1	RsABCG14a
		AT1G31770.1	ABCG14	Rs250190.1	RsABCG14b
		AT4G18210.1	AtPUP10	Rs433010.1	RsPUP10
		AT1G19770.1	AtPUP14	Rs414170.1	RsPUP14
		AT3G21510.1	AHP1	Rs516750.1	RsAHP1a
		AT3G21510.1	AHP1	Rs621450.1	RsAHP1b
		AT5G39340.2	AHP3	Rs501990.1	RsAHP3
		AT3G16360.2	AHP4	Rsnew014939	RsAHP4
		AT1G67710.1	ARR11	Rs383990.1	RsARR11
		AT2G01760.2	ARR14	Rs319900.1	RsARR14
		AT1G74890.1	ARR15	Rs386560.1	RsARR15
		AT4G16110.1	ARR2	Rs061840.1	RsARR2
		AT1G10470.1	ARR4	Rs249140.1	RsARR4
		AT3G48100.1	ARR5	Rs345900.1	RsARR5
		AT1G19050.1	ARR7	Rs014690.1	RsARR7a
		AT1G19050.1	ARR7	Rs413700.1	RsARR7b
		AT3G57040.1	ARR9	Rsnew028087	RsARR9
		AT5G19530.1	ACL5	Rs091780.1	RsACL5
		AT4G32880.1	ATHB8	Rs045550.1	RsATHB8
		AT2G27230.1	LHW	Rs197060.1	RsLHW
		AT2G27230.1	LHW	Rs352110.1	RsLHW
		AT2G31280.3	LL2	Rs199940.1	RsLL2a
		AT2G31280.3	LL2	Rs355000.1	RsLL2b
		AT5G11950.1	LOG8	Rs066460.1	RsLOG8
		AT1G19850.1	MP	Rs015860.1	RsMPa
		AT1G19850.1	MP	Rs332610.1	RsMPb
		AT1G19850.1	MP	Rs414220.1	RsMPc
		AT1G29950.1	SACL3	Rs419260.1	RsSACL3
		AT1G68810.1	T5L1	Rs452520.1	RsT5L1
		AT2G41130.1	T5L2	Rs207190.1	RsT5L2
		AT3G25710.1	TMO5	Rs318410.1	RsTMO5

### Sheet: Table S9F
		Table S9F. Primers used in quantativetive RT-PCR
		Gene name	Gene ID	Forward primer	Reverse primer
		ASL9	AT1G16530.1	TTGTGCCGGCTGTAAACTTC	GCTCCTGCAACATCTTATTGAC
		CYCD3;1	AT4G34160.1	AGTGGAGGAGACAAAGTATGTG	TGTGGTCTACGAACGAAATTGG
		ERF-1	AT4G17500.1	AACGGAGCTAGGGTTTGGTT	TCAACAACCTCGCACTTCAC
		ERF105	AT5G51190.1	ACCGGTGGTTCAAGAGAATG	CCATGGCTGTGTCAAAAGTG
		ERF2	AT5G47220.1	GGGTTAATTCCGGTGAACCT	CACGTGTCTCATCACCAACC
		LHW	AT2G27230.1	CGAGCTGCATTTACTGGACA	AGAGGAACCGAGCTGAACAA
		MYB15	AT3G23250.1	AGGACCATGGACACCTGAAG	CTGCAATCGCTGACCATCTA
		PXY	AT5G61480.1	AAAAGCATGGGTAGGTCGTG	AACATCACCAACGACGATCA
		SCL7	AT3G50650.1	CAAAGAATCCGTGTCCGAAT	GGACATGCGTCGTTTAAGGT
		STZ	AT1G27730.1	GGTCCACTAGCCACGTTAGC	TTTGACCGGAAAGTCAAACC
		WOX14	AT1G20700.1	TACGCCGTTATTTGTGACCA	GTCGATTCGGTGTTCCACTT
		WOX4	AT1G46480.1	TCACGACCACTGGTGTCTTT	CCCAGCTCCTACATGTCCTC
		WRKY18	AT4G31800.1	TGGACGGTTCTTCGTTTCTCGAC	CTCGTAACTCACTTGCGCTCTC
		WRKY33	AT2G38470.1	GTGGTGGAAGCAAGACAGTGAG	TGTGCACTTGTAGTAGCTTCTTGG
		WRKY46	AT2G46400.1	CCTCCGTATTTACCAGAATGCC	GTGTTCTTCTCCGATACTTTCCTCT
		GAPDH	AT1G13440.1	TTGGTGACAACAGGTCAAGCA	AAACTTGTCGCTCAATGCAATC
